# Fish environmental RNA sequencing sensitively captures accumulative stress responses through short-term aquarium sampling

**DOI:** 10.1101/2024.09.16.613370

**Authors:** Kaede Miyata, Yasuaki Inoue, Masayuki Yamane, Hiroshi Honda

**Affiliations:** R&D Safety Science Research, Kao Corporation, Ichikai–Machi, Haga–Gun, Tochigi 321-3497, Japan

**Keywords:** environmental RNA, RNA-sequence, biological monitoring, nature positive

## Abstract

The utility of environmental RNA (eRNA) in capturing biological responses to stresses has been discussed previously; however, the limited number of genes detected remains a significant hindrance to its widespread implementation. Here, we investigated the potential of eRNA to assess the health status of Japanese medaka fish exposed to linear alkylbenzene sulfonate. Analyzing eRNA and organismal RNA (oRNA) in aquarium water for > 12 h, we achieved high mapping rates and 10 times more differentially expressed genes than previously reported. This advancement has facilitated the previously unattainable capability of gene ontology (GO) analysis. In GO analysis, it was found that eRNA could detect nuclear genes in cellular component, and oRNA provided gene expression signatures in the short term, whereas eRNA demonstrated the potential to reflect cumulative gene expression signatures over a period of time in biological process. Moreover, eRNA exhibited high sensitivity in responding to genes associated with sphingolipid and ceramide biosynthesis, which are involved in inflammatory responses possibly originating from impaired cells. This finding aligns with the observations made in oRNA. Conclusively, eRNA-sequencing (eRNA-seq) using aquarium water emerges as a valuable high sensitivity tool for analyzing physiological stress. The findings of this study lay the foundation for further development of eRNA-seq technologies.
