## Supplementary Tables S9-12 for "Fish environmental RNA sequencing sensitively captures accumulative stress responses through short-term aquarium sampling"

### Sheet: Table S9
	Table S9. List of functional terms at 0 h without LAS in oRNA and eRNA in the gene ontology analysis on biological process in the same order as the bar plots shown in Figure S3.
	oRNA			eRNA
	GO ID	GO term		GO ID	GO term
	GO:0000492	box C/D snoRNP assembly		GO:0006122	mitochondrial electron transport, ubiquinol to cytochrome c
	GO:0051382	kinetochore assembly		GO:0043280	positive regulation of cysteine-type endopeptidase activity involved in apoptotic process
	GO:0034475	U4 snRNA 3'-end processing		GO:0051014	actin filament severing
	GO:0000467	exonucleolytic trimming to generate mature 3'-end of 5.8S rRNA from tricistronic rRNA transcript (SSU-rRNA, 5.8S rRNA, LSU-rRNA)		GO:0097190	apoptotic signaling pathway
	GO:0036159	inner dynein arm assembly		GO:0034497	protein localization to pre-autophagosomal structure
	GO:0043928	exonucleolytic nuclear-transcribed mRNA catabolic process involved in deadenylation-dependent decay		GO:0045116	protein neddylation
	GO:0071038	nuclear polyadenylation-dependent tRNA catabolic process		GO:0007032	endosome organization
	GO:0034968	histone lysine methylation		GO:0010498	proteasomal protein catabolic process
	GO:0071051	polyadenylation-dependent snoRNA 3'-end processing		GO:0000422	mitophagy
	GO:0006699	bile acid biosynthetic process		GO:0007029	endoplasmic reticulum organization
	GO:0031954	positive regulation of protein autophosphorylation		GO:0006120	mitochondrial electron transport, NADH to ubiquinone
	GO:0090141	positive regulation of mitochondrial fission		GO:0030042	actin filament depolymerization
	GO:0034501	protein localization to kinetochore		GO:0050731	positive regulation of peptidyl-tyrosine phosphorylation
	GO:0071028	nuclear mRNA surveillance		GO:0006995	cellular response to nitrogen starvation
	GO:0071035	nuclear polyadenylation-dependent rRNA catabolic process		GO:0009615	response to virus
	GO:0002098	tRNA wobble uridine modification		GO:0030311	poly-N-acetyllactosamine biosynthetic process
	GO:0036158	outer dynein arm assembly		GO:0046512	sphingosine biosynthetic process
	GO:0051923	sulfation		GO:0043434	response to peptide hormone
	GO:0034427	nuclear-transcribed mRNA catabolic process, exonucleolytic, 3'-5'		GO:0006986	response to unfolded protein
	GO:0005979	regulation of glycogen biosynthetic process		GO:0008643	carbohydrate transport
	GO:0006241	CTP biosynthetic process		GO:0007034	vacuolar transport
	GO:0033314	mitotic DNA replication checkpoint		GO:0015986	ATP synthesis coupled proton transport
	GO:0016558	protein import into peroxisome matrix		GO:0032958	inositol phosphate biosynthetic process
	GO:0007131	reciprocal meiotic recombination		GO:0045292	mRNA cis splicing, via spliceosome
	GO:0031297	replication fork processing		GO:0006406	mRNA export from nucleus
	GO:0018057	peptidyl-lysine oxidation		GO:0034314	Arp2/3 complex-mediated actin nucleation
	GO:0035082	axoneme assembly		GO:0008630	intrinsic apoptotic signaling pathway in response to DNA damage
	GO:0018023	peptidyl-lysine trimethylation		GO:0097192	extrinsic apoptotic signaling pathway in absence of ligand
	GO:0007099	centriole replication		GO:0070536	protein K63-linked deubiquitination
	GO:0007095	mitotic G2 DNA damage checkpoint		GO:0016236	macroautophagy
	GO:0006958	complement activation, classical pathway		GO:0006506	GPI anchor biosynthetic process
	GO:0019229	regulation of vasoconstriction		GO:0070534	protein K63-linked ubiquitination
	GO:0015908	fatty acid transport		GO:0006888	ER to Golgi vesicle-mediated transport
	GO:0030488	tRNA methylation		GO:0051603	proteolysis involved in cellular protein catabolic process
	GO:0051321	meiotic cell cycle		GO:0006891	intra-Golgi vesicle-mediated transport
	GO:0016075	rRNA catabolic process		GO:0046907	intracellular transport
	GO:0001522	pseudouridine synthesis		GO:0030433	ubiquitin-dependent ERAD pathway
	GO:0001510	RNA methylation		GO:0006612	protein targeting to membrane
	GO:0010951	negative regulation of endopeptidase activity		GO:0046513	ceramide biosynthetic process
	GO:0008217	regulation of blood pressure		GO:0051016	barbed-end actin filament capping
	GO:0006261	DNA-dependent DNA replication		GO:0051092	positive regulation of NF-kappaB transcription factor activity
	GO:0000070	mitotic sister chromatid segregation		GO:0007030	Golgi organization
	GO:0006270	DNA replication initiation		GO:0006952	defense response
	GO:0003341	cilium movement		GO:0006099	tricarboxylic acid cycle
	GO:0006082	organic acid metabolic process		GO:0006914	autophagy
	GO:0006303	double-strand break repair via nonhomologous end joining		GO:0002181	cytoplasmic translation
	GO:0006284	base-excision repair		GO:0032436	positive regulation of proteasomal ubiquitin-dependent protein catabolic process
	GO:0006744	ubiquinone biosynthetic process		GO:0046856	phosphatidylinositol dephosphorylation
	GO:0007168	receptor guanylyl cyclase signaling pathway		GO:0000045	autophagosome assembly
	GO:0036297	interstrand cross-link repair		GO:0006487	protein N-linked glycosylation
	GO:0042310	vasoconstriction		GO:0016579	protein deubiquitination
	GO:0006695	cholesterol biosynthetic process		GO:0042147	retrograde transport, endosome to Golgi
	GO:0003009	skeletal muscle contraction		GO:0030865	cortical cytoskeleton organization
	GO:1905515	non-motile cilium assembly		GO:0000209	protein polyubiquitination
	GO:0006289	nucleotide-excision repair		GO:0046854	phosphatidylinositol phosphorylation
	GO:0030199	collagen fibril organization		GO:0010506	regulation of autophagy
	GO:0006364	rRNA processing		GO:0006511	ubiquitin-dependent protein catabolic process
	GO:0030030	cell projection organization		GO:0030833	regulation of actin filament polymerization
	GO:0009116	nucleoside metabolic process		GO:0043161	proteasome-mediated ubiquitin-dependent protein catabolic process
	GO:0006464	cellular protein modification process		GO:0032922	circadian regulation of gene expression
	GO:0051225	spindle assembly		GO:0000381	regulation of alternative mRNA splicing, via spliceosome
	GO:0006805	xenobiotic metabolic process		GO:0019221	cytokine-mediated signaling pathway
	GO:0070098	chemokine-mediated signaling pathway		GO:0007266	Rho protein signal transduction
	GO:0007601	visual perception		GO:0043065	positive regulation of apoptotic process
	GO:0006310	DNA recombination		GO:0006886	intracellular protein transport
	GO:0008033	tRNA processing		GO:0000398	mRNA splicing, via spliceosome
	GO:0000724	double-strand break repair via homologous recombination		GO:0042981	regulation of apoptotic process
	GO:0007267	cell-cell signaling		GO:0006915	apoptotic process
	GO:0015074	DNA integration		GO:0008380	RNA splicing
	GO:0007596	blood coagulation		GO:0090630	activation of GTPase activity
	GO:0007160	cell-matrix adhesion		GO:0045087	innate immune response
	GO:0006936	muscle contraction		GO:0006457	protein folding
	GO:0007204	positive regulation of cytosolic calcium ion concentration		GO:0007264	small GTPase mediated signal transduction
	GO:0007602	phototransduction		GO:0006325	chromatin organization
	GO:0071482	cellular response to light stimulus		GO:0016192	vesicle-mediated transport
	GO:0007218	neuropeptide signaling pathway		GO:0015031	protein transport
	GO:0002088	lens development in camera-type eye
	GO:0030198	extracellular matrix organization
	GO:0006281	DNA repair
	GO:0006955	immune response
	GO:0060271	cilium assembly
	GO:0007268	chemical synaptic transmission
	GO:0007155	cell adhesion

### Sheet: Table S10
	Table S10. List of functional terms and -log p value derived from up- and downregulated DEGs in oRNA and eRNA in the gene ontology analysis on biological process in the same order as in the balloon plots shown in Figures 3A and B.
	*Functional terms detected in both oRNA and eRNA.
	Upregulated terms in oRNA								Downregulated terms in oRNA								Upregulated terms in eRNA								Downregulated terms in eRNA
	GO ID	GO term	0 h	3 h	6 h	12 h	Common terms in upregulated terms in eRNA		GO ID	GO term	0 h	3 h	6 h	12 h	Common terms in downregulated terms in eRNA		GO ID	GO term	0 h	3 h	6 h	12 h	Common terms in upregulated terms in oRNA		GO ID	GO term	0 h	3 h	6 h	12 h	Common terms in downregulated terms in oRNA
	GO:0042176	regulation of protein catabolic process	2.63015	-	1.98582	-	-		GO:0032922	circadian regulation of gene expression	8.72884	6.09381	4.71917	-	-		GO:2000643	positive regulation of early endosome to late endosome transport	1.55439	-	-	-	-		GO:0006412	translation	31.1401	-	-	-	-
	GO:0008544	epidermis development	2.43296	-	1.54183	-	＊		GO:0043153	entrainment of circadian clock by photoperiod	3.77877	2.04252	1.9921	-	-		GO:1902966	positive regulation of protein localization to early endosome	1.55439	-	-	-	-		GO:0000028	ribosomal small subunit assembly	5.15039	-	-	-	-
	GO:0050768	negative regulation of neurogenesis	1.78972	-	-	-	-		GO:0008285	negative regulation of cell proliferation	3.48479	-	-	-	-		GO:1902115	regulation of organelle assembly	1.55439	-	-	-	-		GO:0002181	cytoplasmic translation	3.72843	-	-	-	-
	GO:1990266	neutrophil migration	1.63485	-	-	-	-		GO:0032436	positive regulation of proteasomal ubiquitin-dependent protein catabolic process	3.21013	-	1.56924	-	-		GO:0008360	regulation of cell shape	1.54094	-	2.07835	1.6513	-		GO:0043009	chordate embryonic development	3.65776	-	-	-	-
	GO:0045892	negative regulation of transcription, DNA-templated	1.57431	-	-	-	-		GO:0035025	positive regulation of Rho protein signal transduction	3.15988	-	-	-	-		GO:0034625	fatty acid elongation, monounsaturated fatty acid	1.48293	2.33515	1.86642	1.68781	-		GO:0051726	regulation of cell cycle	2.68451	-	-	-	＊
	GO:0045104	intermediate filament cytoskeleton organization	1.50677	-	1.70146	-	＊		GO:0006357	regulation of transcription from RNA polymerase II promoter	3.00759	-	-	-	＊		GO:0019367	fatty acid elongation, saturated fatty acid	1.45129	2.23916	1.77462	1.59814	-		GO:0006357	regulation of transcription from RNA polymerase II promoter	1.92828	1.36517	1.55952	-	＊
	GO:0045010	actin nucleation	1.45032	-	-	-	-		GO:0051726	regulation of cell cycle	2.78304	-	1.91182	-	＊		GO:0034626	fatty acid elongation, polyunsaturated fatty acid	1.45129	2.23916	1.77462	1.59814	-		GO:0006887	exocytosis	1.91881	-	-	-	-
	GO:0045055	regulated exocytosis	1.45032	-	1.61829	-	-		GO:0045892	negative regulation of transcription, DNA-templated	2.63594	2.11747	-	-	-		GO:0035338	long-chain fatty-acyl-CoA biosynthetic process	1.39438	2.06953	1.61331	1.44108	-		GO:0007166	cell surface receptor signaling pathway	1.73551	1.39863	-	-	-
	GO:0042060	wound healing	1.39802	-	1.54183	-	＊		GO:0051482	positive regulation of cytosolic calcium ion concentration involved in phospholipase C-activating G-protein coupled signaling pathway	2.1962	-	-	-	-		GO:0006636	unsaturated fatty acid biosynthetic process	1.3686	1.99392	1.54184	1.3717	-		GO:0042273	ribosomal large subunit biogenesis	1.48277	-	-	-	-
	GO:0046855	inositol phosphate dephosphorylation	1.34934	-	-	-	-		GO:0009409	response to cold	1.9743	-	2.24045	-	-		GO:0030148	sphingolipid biosynthetic process	-	4.70253	3.75597	4.35686	＊		GO:0030218	erythrocyte differentiation	1.41702	-	-	-	-
	GO:0030036	actin cytoskeleton organization	1.33355	-	-	-	＊		GO:0006310	DNA recombination	1.82249	-	-	-	-		GO:0098609	cell-cell adhesion	-	4.30954	3.16957	2.12896	-		GO:0098742	cell-cell adhesion via plasma-membrane adhesion molecules	1.36837	-	-	-	-
	GO:0046854	phosphatidylinositol phosphorylation	1.32234	-	-	-	-		GO:0071376	cellular response to corticotropin-releasing hormone stimulus	1.57908	-	2.15776	-	-		GO:0006486	protein glycosylation	-	3.67099	3.01259	1.64392	-		GO:0060216	definitive hemopoiesis	1.32228	-	-	-	-
	GO:0042594	response to starvation	-	2.46227	-	-	-		GO:0006952	defense response	1.53722	-	2.40402	-	＊		GO:0046512	sphingosine biosynthetic process	-	3.50331	1.86642	1.68781	-		GO:0000462	maturation of SSU-rRNA from tricistronic rRNA transcript (SSU-rRNA, 5.8S rRNA, LSU-rRNA)	1.31324	-	-	-	-
	GO:0015908	fatty acid transport	-	2.03433	-	-	-		GO:0046854	phosphatidylinositol phosphorylation	1.49983	-	2.14547	-	-		GO:0046513	ceramide biosynthetic process	-	3.15092	1.66505	-	＊		GO:2000177	regulation of neural precursor cell proliferation	1.3013	2.39419	-	-	-
	GO:0008203	cholesterol metabolic process	-	1.73267	-	-	-		GO:0006268	DNA unwinding involved in DNA replication	1.30282	-	-	-	-		GO:0007173	epidermal growth factor receptor signaling pathway	-	3.01846	1.54184	2.15838	＊		GO:0007399	nervous system development	-	3.30446	-	-	-
	GO:0006857	oligopeptide transport	-	1.60001	-	-	-		GO:0007601	visual perception	-	9.60024	-	3.35094	-		GO:0045682	regulation of epidermis development	-	2.66551	-	-	-		GO:0090050	positive regulation of cell migration involved in sprouting angiogenesis	-	2.6043	2.81583	-	-
	GO:0009755	hormone-mediated signaling pathway	-	1.59615	-	-	-		GO:0018298	protein-chromophore linkage	-	2.49246	-	-	-		GO:0055113	epiboly involved in gastrulation with mouth forming second	-	2.60813	-	2.03633	-		GO:0006122	mitochondrial electron transport, ubiquinol to cytochrome c	-	2.29749	-	-	-
	GO:0006032	chitin catabolic process	-	1.50446	-	-	-		GO:0050896	response to stimulus	-	2.02814	-	-	-		GO:0042761	very long-chain fatty acid biosynthetic process	-	2.50372	-	1.6841	＊		GO:0007416	synapse assembly	-	2.04577	-	-	-
	GO:0032922	circadian regulation of gene expression	-	1.44632	-	-	＊		GO:0043067	regulation of programmed cell death	-	1.56445	-	-	-		GO:0045104	intermediate filament cytoskeleton organization	-	2.23916	1.77462	-	＊		GO:0007411	axon guidance	-	1.90157	-	-	＊
	GO:0019934	cGMP-mediated signaling	-	1.30442	-	-	-		GO:0036368	cone photoresponse recovery	-	1.46902	-	-	-		GO:0098742	cell-cell adhesion via plasma-membrane adhesion molecules	-	2.1038	-	-	-		GO:0097250	mitochondrial respiratory chain supercomplex assembly	-	1.89294	-	-	-
	GO:0007030	Golgi organization	-	-	2.50127	1.5893	-		GO:0097345	mitochondrial outer membrane permeabilization	-	1.46902	-	-	-		GO:0008544	epidermis development	-	2.06953	1.61331	1.44108	＊		GO:0051966	regulation of synaptic transmission, glutamatergic	-	1.8315	-	-	-
	GO:0030150	protein import into mitochondrial matrix	-	-	2.39892	3.29273	-		GO:0006567	threonine catabolic process	-	1.32585	-	-	-		GO:0042060	wound healing	-	2.06953	2.49805	1.44108	＊		GO:0007156	homophilic cell adhesion via plasma membrane adhesion molecules	-	1.7224	-	-	-
	GO:0006614	SRP-dependent cotranslational protein targeting to membrane	-	-	2.26908	2.64267	＊		GO:0042127	regulation of cell proliferation	-	-	2.63276	1.74095	-		GO:0008285	negative regulation of cell proliferation	-	1.91754	-	-	-		GO:0006123	mitochondrial electron transport, cytochrome c to oxygen	-	1.70047	-	-	-
	GO:0015718	monocarboxylic acid transport	-	-	2.20276	-	-		GO:0008284	positive regulation of cell proliferation	-	-	2.48113	-	-		GO:0090557	establishment of endothelial intestinal barrier	-	1.85179	2.70052	2.50885	-		GO:0002082	regulation of oxidative phosphorylation	-	1.5922	-	-	-
	GO:0006888	ER to Golgi vesicle-mediated transport	-	-	2.01257	2.43503	＊		GO:0007165	signal transduction	-	-	2.44693	-	-		GO:2001243	negative regulation of intrinsic apoptotic signaling pathway	-	1.73465	1.41671	2.32004	-		GO:0019228	neuronal action potential	-	1.49799	-	-	-
	GO:0071456	cellular response to hypoxia	-	-	2.00365	1.43081	-		GO:0051056	regulation of small GTPase mediated signal transduction	-	-	2.28509	-	-		GO:0019221	cytokine-mediated signaling pathway	-	1.6648	-	-	＊		GO:0000122	negative regulation of transcription from RNA polymerase II promoter	-	1.45212	-	-	-
	GO:0043161	proteasome-mediated ubiquitin-dependent protein catabolic process	-	-	1.86132	2.0163	-		GO:0009966	regulation of signal transduction	-	-	2.03611	2.24423	-		GO:0030166	proteoglycan biosynthetic process	-	1.5808	-	-	-		GO:0030154	cell differentiation	-	1.44314	-	-	-
	GO:0051014	actin filament severing	-	-	1.79242	-	-		GO:0046834	lipid phosphorylation	-	-	2.03299	-	-		GO:0071376	cellular response to corticotropin-releasing hormone stimulus	-	1.54413	-	-	-		GO:0006995	cellular response to nitrogen starvation	-	-	4.50635	4.17797	-
	GO:0030031	cell projection assembly	-	-	1.65809	-	-		GO:0046339	diacylglycerol metabolic process	-	-	2.03299	-	-		GO:0030311	poly-N-acetyllactosamine biosynthetic process	-	1.32842	1.86642	-	-		GO:0016236	macroautophagy	-	-	4.11298	2.53952	-
	GO:0006516	glycoprotein catabolic process	-	-	1.61269	-	-		GO:0019221	cytokine-mediated signaling pathway	-	-	1.95632	-	-		GO:0007156	homophilic cell adhesion via plasma membrane adhesion molecules	-	1.30559	-	-	-		GO:0000422	mitophagy	-	-	4.04487	3.66689	-
	GO:1903706	regulation of hemopoiesis	-	-	1.61269	-	-		GO:0046486	glycerolipid metabolic process	-	-	1.7298	-	-		GO:0045047	protein targeting to ER	-	-	2.70052	1.40626	＊		GO:0000045	autophagosome assembly	-	-	3.3334	4.14197	-
	GO:2000651	positive regulation of sodium ion transmembrane transporter activity	-	-	1.4789	-	-		GO:0006935	chemotaxis	-	-	1.69927	-	-		GO:0001666	response to hypoxia	-	-	2.40604	1.53167	-		GO:0002376	immune system process	-	-	2.84259	1.9695	-
	GO:0009408	response to heat	-	-	1.47118	-	-		GO:0010629	negative regulation of gene expression	-	-	1.66572	-	-		GO:0043065	positive regulation of apoptotic process	-	-	2.25349	1.90389	＊		GO:0016226	iron-sulfur cluster assembly	-	-	1.62845	-	-
	GO:0007173	epidermal growth factor receptor signaling pathway	-	-	1.47118	2.29201	＊		GO:0043547	positive regulation of GTPase activity	-	-	1.65028	-	＊		GO:0016477	cell migration	-	-	1.99081	1.45734	-		GO:0006954	inflammatory response	-	-	1.50835	-	-
	GO:0006897	endocytosis	-	-	1.44846	-	-		GO:0007205	protein kinase C-activating G-protein coupled receptor signaling pathway	-	-	1.6463	-	-		GO:0006487	protein N-linked glycosylation	-	-	1.9665	-	＊		GO:0045947	negative regulation of translational initiation	-	-	1.42704	-	-
	GO:0006749	glutathione metabolic process	-	-	1.41292	-	-		GO:0006450	regulation of translational fidelity	-	-	1.63285	-	-		GO:0007163	establishment or maintenance of cell polarity	-	-	1.72371	-	-		GO:0051597	response to methylmercury	-	-	1.42704	-	-
	GO:0061025	membrane fusion	-	-	1.36625	-	-		GO:0007259	JAK-STAT cascade	-	-	1.5695	-	-		GO:0045216	cell-cell junction organization	-	-	1.69062	1.51626	-		GO:0070098	chemokine-mediated signaling pathway	-	-	1.41903	-	-
	GO:1903288	positive regulation of potassium ion import	-	-	1.36625	-	-		GO:0016567	protein ubiquitination	-	-	1.56226	-	＊		GO:1905605	positive regulation of maintenance of permeability of blood-brain barrier	-	-	1.66466	1.53888	-		GO:0016567	protein ubiquitination	-	-	1.40336	-	＊
	GO:2000369	regulation of clathrin-dependent endocytosis	-	-	1.36625	-	-		GO:0006955	immune response	-	-	1.55589	-	＊		GO:0043066	negative regulation of apoptotic process	-	-	1.57491	1.96967	-		GO:0046686	response to cadmium ion	-	-	1.34884	-	-
	GO:0010766	negative regulation of sodium ion transport	-	-	1.36625	-	-		GO:0006689	ganglioside catabolic process	-	-	1.49875	-	-		GO:0001878	response to yeast	-	-	1.56085	2.71231	＊		GO:0018401	peptidyl-proline hydroxylation to 4-hydroxy-L-proline	-	-	1.34884	-	-
	GO:0071910	determination of liver left/right asymmetry	-	-	1.34461	-	-		GO:0043406	positive regulation of MAP kinase activity	-	-	1.49853	-	-		GO:0006869	lipid transport	-	-	1.55362	-	-		GO:0042742	defense response to bacterium	-	-	1.34562	-	-
	GO:0007015	actin filament organization	-	-	1.31254	-	＊		GO:0000727	double-strand break repair via break-induced replication	-	-	1.43266	-	-		GO:0072657	protein localization to membrane	-	-	1.53011	-	-		GO:0051603	proteolysis involved in cellular protein catabolic process	-	-	-	4.23886	-
	GO:0006364	rRNA processing	-	-	-	6.083	-		GO:0001934	positive regulation of protein phosphorylation	-	-	1.4154	-	-		GO:0032922	circadian regulation of gene expression	-	-	1.40629	-	＊		GO:0019882	antigen processing and presentation	-	-	-	4.03014	＊
	GO:0010498	proteasomal protein catabolic process	-	-	-	5.466	-		GO:0045087	innate immune response	-	-	1.3957	-	-		GO:0032956	regulation of actin cytoskeleton organization	-	-	1.39667	-	-		GO:0006952	defense response	-	-	-	3.09305	＊
	GO:0045047	protein targeting to ER	-	-	-	4.50399	＊		GO:0006633	fatty acid biosynthetic process	-	-	1.37998	-	-		GO:0070830	bicellular tight junction assembly	-	-	1.37251	-	-		GO:0006955	immune response	-	-	-	2.86015	＊
	GO:0000470	maturation of LSU-rRNA	-	-	-	4.27274	-		GO:0043171	peptide catabolic process	-	-	1.31398	-	-		GO:0008277	regulation of G-protein coupled receptor protein signaling pathway	-	-	1.35581	-	-		GO:0019886	antigen processing and presentation of exogenous peptide antigen via MHC class II	-	-	-	2.83973	＊
	GO:0042254	ribosome biogenesis	-	-	-	3.59296	-		GO:0019882	antigen processing and presentation	-	-	-	4.5622	＊		GO:0031204	posttranslational protein targeting to membrane, translocation	-	-	1.31906	-	＊		GO:0002503	peptide antigen assembly with MHC class II protein complex	-	-	-	2.83973	＊
	GO:0030148	sphingolipid biosynthetic process	-	-	-	3.2614	＊		GO:0030198	extracellular matrix organization	-	-	-	3.56103	-		GO:0006614	SRP-dependent cotranslational protein targeting to membrane	-	-	1.31906	3.30453	＊		GO:0005975	carbohydrate metabolic process	-	-	-	2.8256	-
	GO:0001878	response to yeast	-	-	-	3.18809	＊		GO:0006082	organic acid metabolic process	-	-	-	3.44826	-		GO:0006616	SRP-dependent cotranslational protein targeting to membrane, translocation	-	-	1.31906	2.15921	＊		GO:0010498	proteasomal protein catabolic process	-	-	-	2.44342	-
	GO:0042273	ribosomal large subunit biogenesis	-	-	-	3.13009	-		GO:0006805	xenobiotic metabolic process	-	-	-	2.81879	-		GO:0006888	ER to Golgi vesicle-mediated transport	-	-	-	3.15445	＊		GO:0060907	positive regulation of macrophage cytokine production	-	-	-	2.38295	＊
	GO:0006914	autophagy	-	-	-	3.10905	-		GO:0048741	skeletal muscle fiber development	-	-	-	2.34031	-		GO:0001889	liver development	-	-	-	2.05944	＊		GO:0006979	response to oxidative stress	-	-	-	2.28729	-
	GO:0006616	SRP-dependent cotranslational protein targeting to membrane, translocation	-	-	-	2.64267	＊		GO:0048843	negative regulation of axon extension involved in axon guidance	-	-	-	2.2168	-		GO:0051726	regulation of cell cycle	-	-	-	1.99912	-		GO:0050870	positive regulation of T cell activation	-	-	-	2.1727	＊
	GO:0009298	GDP-mannose biosynthetic process	-	-	-	2.51027	＊		GO:0007411	axon guidance	-	-	-	2.17999	＊		GO:0001732	formation of cytoplasmic translation initiation complex	-	-	-	1.98636	＊		GO:0006120	mitochondrial electron transport, NADH to ubiquinone	-	-	-	2.04817	-
	GO:0007034	vacuolar transport	-	-	-	2.48137	-		GO:0002830	positive regulation of type 2 immune response	-	-	-	2.17239	＊		GO:0006891	intra-Golgi vesicle-mediated transport	-	-	-	1.92384	-		GO:1902166	negative regulation of intrinsic apoptotic signaling pathway in response to DNA damage by p53 class mediator	-	-	-	1.95566	＊
	GO:0000045	autophagosome assembly	-	-	-	2.45084	-		GO:0002286	T cell activation involved in immune response	-	-	-	2.17239	＊		GO:0006334	nucleosome assembly	-	-	-	1.82148	-		GO:0002830	positive regulation of type 2 immune response	-	-	-	1.95566	＊
	GO:0045741	positive regulation of epidermal growth factor-activated receptor activity	-	-	-	2.23247	＊		GO:0001961	positive regulation of cytokine-mediated signaling pathway	-	-	-	2.17239	＊		GO:0009298	GDP-mannose biosynthetic process	-	-	-	1.70141	＊		GO:0001961	positive regulation of cytokine-mediated signaling pathway	-	-	-	1.95566	＊
	GO:0006465	signal peptide processing	-	-	-	2.12226	-		GO:1902166	negative regulation of intrinsic apoptotic signaling pathway in response to DNA damage by p53 class mediator	-	-	-	2.17239	＊		GO:0045333	cellular respiration	-	-	-	1.70141	-		GO:0002286	T cell activation involved in immune response	-	-	-	1.95566	＊
	GO:0000387	spliceosomal snRNP assembly	-	-	-	2.06891	-		GO:0032233	positive regulation of actin filament bundle assembly	-	-	-	2.1244	-		GO:0030036	actin cytoskeleton organization	-	-	-	1.67932	＊		GO:0032456	endocytic recycling	-	-	-	1.76924	-
	GO:0046513	ceramide biosynthetic process	-	-	-	2.01332	＊		GO:0019886	antigen processing and presentation of exogenous peptide antigen via MHC class II	-	-	-	2.1244	＊		GO:0015031	protein transport	-	-	-	1.64151	＊		GO:0035556	intracellular signal transduction	-	-	-	1.73936	-
	GO:0010906	regulation of glucose metabolic process	-	-	-	2.01258	-		GO:0002503	peptide antigen assembly with MHC class II protein complex	-	-	-	2.1244	＊		GO:0045741	positive regulation of epidermal growth factor-activated receptor activity	-	-	-	1.53888	＊		GO:0043547	positive regulation of GTPase activity	-	-	-	1.71015	＊
	GO:0000422	mitophagy	-	-	-	2.01257	-		GO:0098609	cell-cell adhesion	-	-	-	2.02973	-		GO:0006412	translation	-	-	-	1.52284	-		GO:0072659	protein localization to plasma membrane	-	-	-	1.69752	-
	GO:0032511	late endosome to vacuole transport via multivesicular body sorting pathway	-	-	-	1.98703	-		GO:0007519	skeletal muscle tissue development	-	-	-	2.02438	-		GO:0016579	protein deubiquitination	-	-	-	1.3994	-		GO:0006886	intracellular protein transport	-	-	-	1.67271	-
	GO:0000462	maturation of SSU-rRNA from tricistronic rRNA transcript (SSU-rRNA, 5.8S rRNA, LSU-rRNA)	-	-	-	1.87651	-		GO:0033292	T-tubule organization	-	-	-	1.88544	-		GO:0032436	positive regulation of proteasomal ubiquitin-dependent protein catabolic process	-	-	-	1.38459	-		GO:0070374	positive regulation of ERK1 and ERK2 cascade	-	-	-	1.66673	-
	GO:0032287	peripheral nervous system myelin maintenance	-	-	-	1.85235	-		GO:0071526	semaphorin-plexin signaling pathway	-	-	-	1.84057	-		GO:0007015	actin filament organization	-	-	-	1.38353	＊		GO:0019885	antigen processing and presentation of endogenous peptide antigen via MHC class I	-	-	-	1.46913	-
	GO:0006880	intracellular sequestering of iron ion	-	-	-	1.83151	-		GO:0050919	negative chemotaxis	-	-	-	1.8356	-		GO:0006886	intracellular protein transport	-	-	-	1.35196	-		GO:0051604	protein maturation	-	-	-	1.46319	-
	GO:0035627	ceramide transport	-	-	-	1.83151	-		GO:0001755	neural crest cell migration	-	-	-	1.78383	-		GO:0007266	Rho protein signal transduction	-	-	-	1.34591	-		GO:0051123	RNA polymerase II transcriptional preinitiation complex assembly	-	-	-	1.46319	-
	GO:0006048	UDP-N-acetylglucosamine biosynthetic process	-	-	-	1.83151	-		GO:0006749	glutathione metabolic process	-	-	-	1.74169	-										GO:0045116	protein neddylation	-	-	-	1.46319	-
	GO:0015031	protein transport	-	-	-	1.76522	＊		GO:1902514	regulation of calcium ion transmembrane transport via high voltage-gated calcium channel	-	-	-	1.67761	-										GO:0050731	positive regulation of peptidyl-tyrosine phosphorylation	-	-	-	1.36926	-
	GO:0042761	very long-chain fatty acid biosynthetic process	-	-	-	1.7085	＊		GO:0051496	positive regulation of stress fiber assembly	-	-	-	1.65476	-										GO:0061709	reticulophagy	-	-	-	1.36926	-
	GO:0019221	cytokine-mediated signaling pathway	-	-	-	1.6791	＊		GO:0050870	positive regulation of T cell activation	-	-	-	1.65476	＊										GO:0043434	response to peptide hormone	-	-	-	1.36926	-
	GO:0031204	posttranslational protein targeting to membrane, translocation	-	-	-	1.67837	＊		GO:0051017	actin filament bundle assembly	-	-	-	1.65134	-										GO:0043518	negative regulation of DNA damage response, signal transduction by p53 class mediator	-	-	-	1.31106	＊
	GO:0007259	JAK-STAT cascade	-	-	-	1.65427	-		GO:0051016	barbed-end actin filament capping	-	-	-	1.5803	-
	GO:0097037	heme export	-	-	-	1.57195	-		GO:0002250	adaptive immune response	-	-	-	1.56554	-
	GO:0001889	liver development	-	-	-	1.55623	＊		GO:0060070	canonical Wnt signaling pathway	-	-	-	1.56393	-
	GO:0006457	protein folding	-	-	-	1.49613	-		GO:0090090	negative regulation of canonical Wnt signaling pathway	-	-	-	1.53932	-
	GO:0051603	proteolysis involved in cellular protein catabolic process	-	-	-	1.49332	-		GO:0043518	negative regulation of DNA damage response, signal transduction by p53 class mediator	-	-	-	1.51547	＊
	GO:0055088	lipid homeostasis	-	-	-	1.48062	-		GO:0060907	positive regulation of macrophage cytokine production	-	-	-	1.51547	＊
	GO:0006826	iron ion transport	-	-	-	1.47693	-		GO:0032101	regulation of response to external stimulus	-	-	-	1.46301	-
	GO:0043065	positive regulation of apoptotic process	-	-	-	1.47566	＊		GO:0048513	animal organ development	-	-	-	1.43816	-
	GO:0018401	peptidyl-proline hydroxylation to 4-hydroxy-L-proline	-	-	-	1.43081	-		GO:0007229	integrin-mediated signaling pathway	-	-	-	1.35221	-
	GO:0000398	mRNA splicing, via spliceosome	-	-	-	1.41624	-		GO:0033173	calcineurin-NFAT signaling cascade	-	-	-	1.34039	-
	GO:0045454	cell redox homeostasis	-	-	-	1.39832	-		GO:0030335	positive regulation of cell migration	-	-	-	1.32165	-
	GO:0034975	protein folding in endoplasmic reticulum	-	-	-	1.3706	-		GO:0043123	positive regulation of I-kappaB kinase/NF-kappaB signaling	-	-	-	1.30136	-
	GO:0006487	protein N-linked glycosylation	-	-	-	1.35627	＊		GO:0007179	transforming growth factor beta receptor signaling pathway	-	-	-	1.30136	-
	GO:0006839	mitochondrial transport	-	-	-	1.32854	-
	GO:0001732	formation of cytoplasmic translation initiation complex	-	-	-	1.31069	＊

### Sheet: Table S11
	Table S11. List of functional terms derived from DEGs in oRNA and eRNA in the gene ontology analysis on biological process in the same order as in the clustered heatmaps shown in Figure 3C.
	Functional terms were enriched in merged-up- and downregulated-DEGs which was combined up- and downregulated DEGs at 0, 3, 6 and 12 h.
	Upregulated terms in oRNA and eRNA				Downregulated terms in oRNA and eRNA
	RNA type	GO ID	GO term		RNA type	GO ID	GO term
	oRNA & eRNA	GO:0006888	ER to Golgi vesicle-mediated transport		oRNA	GO:0032922	circadian regulation of gene expression
		GO:0045047	protein targeting to ER			GO:0009966	regulation of signal transduction
		GO:0006614	SRP-dependent cotranslational protein targeting to membrane			GO:0042127	regulation of cell proliferation
		GO:0030148	sphingolipid biosynthetic process			GO:0006805	xenobiotic metabolic process
	oRNA	GO:0010498	proteasomal protein catabolic process		oRNA & eRNA	GO:0019882	antigen processing and presentation
		GO:0006364	rRNA processing			GO:0006952	defense response
		GO:0030150	protein import into mitochondrial matrix		oRNA	GO:0006082	organic acid metabolic process
		GO:0000470	maturation of LSU-rRNA			GO:0043153	entrainment of circadian clock by photoperiod
		GO:0043161	proteasome-mediated ubiquitin-dependent protein catabolic process			GO:0009409	response to cold
		GO:0015031	protein transport			GO:0051056	regulation of small GTPase mediated signal transduction
		GO:0042254	ribosome biogenesis			GO:0006659	phosphatidylserine biosynthetic process
		GO:0007034	vacuolar transport			GO:0018149	peptide cross-linking
		GO:0000045	autophagosome assembly			GO:0098609	cell-cell adhesion
		GO:0042273	ribosomal large subunit biogenesis			GO:0018298	protein-chromophore linkage
		GO:0035627	ceramide transport			GO:0006749	glutathione metabolic process
		GO:0006048	UDP-N-acetylglucosamine biosynthetic process			GO:0043409	negative regulation of MAPK cascade
		GO:0000398	mRNA splicing, via spliceosome			GO:0051607	defense response to virus
		GO:0032511	late endosome to vacuole transport via multivesicular body sorting pathway			GO:0000727	double-strand break repair via break-induced replication
		GO:0006914	autophagy			GO:0048843	negative regulation of axon extension involved in axon guidance
		GO:0000463	maturation of LSU-rRNA from tricistronic rRNA transcript (SSU-rRNA, 5.8S rRNA, LSU-rRNA)			GO:0030509	BMP signaling pathway
		GO:0030163	protein catabolic process			GO:0048741	skeletal muscle fiber development
		GO:0007030	Golgi organization			GO:0071702	organic substance transport
		GO:0045741	positive regulation of epidermal growth factor-activated receptor activity			GO:0032436	positive regulation of proteasomal ubiquitin-dependent protein catabolic process
		GO:0008203	cholesterol metabolic process			GO:0048513	animal organ development
		GO:0071456	cellular response to hypoxia			GO:0051017	actin filament bundle assembly
		GO:0006654	phosphatidic acid biosynthetic process			GO:0030198	extracellular matrix organization
		GO:0042157	lipoprotein metabolic process			GO:0033627	cell adhesion mediated by integrin
		GO:0055088	lipid homeostasis			GO:0007601	visual perception
		GO:0000422	mitophagy			GO:0043123	positive regulation of I-kappaB kinase/NF-kappaB signaling
		GO:0010906	regulation of glucose metabolic process			GO:0007179	transforming growth factor beta receptor signaling pathway
		GO:0007023	post-chaperonin tubulin folding pathway			GO:0007264	small GTPase mediated signal transduction
		GO:0006465	signal peptide processing			GO:0008217	regulation of blood pressure
		GO:0006839	mitochondrial transport			GO:0035025	positive regulation of Rho protein signal transduction
		GO:0032287	peripheral nervous system myelin maintenance			GO:0032233	positive regulation of actin filament bundle assembly
		GO:0006749	glutathione metabolic process			GO:0033292	T-tubule organization
		GO:0051603	proteolysis involved in cellular protein catabolic process			GO:0046854	phosphatidylinositol phosphorylation
		GO:0030865	cortical cytoskeleton organization			GO:0006270	DNA replication initiation
		GO:0030031	cell projection assembly		oRNA & eRNA	GO:0006412	translation
		GO:0000387	spliceosomal snRNP assembly			GO:0006955	immune response
		GO:0007021	tubulin complex assembly			GO:0019886	antigen processing and presentation of exogenous peptide antigen via MHC class II
		GO:0006880	intracellular sequestering of iron ion			GO:0002503	peptide antigen assembly with MHC class II protein complex
	oRNA & eRNA	GO:0006616	SRP-dependent cotranslational protein targeting to membrane, translocation			GO:0002286	T cell activation involved in immune response
		GO:0007173	epidermal growth factor receptor signaling pathway			GO:1902166	negative regulation of intrinsic apoptotic signaling pathway in response to DNA damage by p53 class mediator
		GO:0046513	ceramide biosynthetic process			GO:0002830	positive regulation of type 2 immune response
		GO:0001878	response to yeast			GO:0001961	positive regulation of cytokine-mediated signaling pathway
		GO:0031204	posttranslational protein targeting to membrane, translocation			GO:0050731	positive regulation of peptidyl-tyrosine phosphorylation
		GO:0009298	GDP-mannose biosynthetic process			GO:0019221	cytokine-mediated signaling pathway
		GO:0051014	actin filament severing		eRNA	GO:0006995	cellular response to nitrogen starvation
		GO:0006886	intracellular protein transport			GO:0051603	proteolysis involved in cellular protein catabolic process
		GO:0006457	protein folding			GO:0000045	autophagosome assembly
	eRNA	GO:0006486	protein glycosylation			GO:0000422	mitophagy
		GO:0046512	sphingosine biosynthetic process			GO:0006120	mitochondrial electron transport, NADH to ubiquinone
		GO:0051726	regulation of cell cycle			GO:0010498	proteasomal protein catabolic process
		GO:0090557	establishment of endothelial intestinal barrier			GO:0005975	carbohydrate metabolic process
		GO:0098609	cell-cell adhesion			GO:0002376	immune system process
		GO:0006487	protein N-linked glycosylation			GO:0060907	positive regulation of macrophage cytokine production
		GO:0045104	intermediate filament cytoskeleton organization			GO:0032456	endocytic recycling
		GO:2001243	negative regulation of intrinsic apoptotic signaling pathway			GO:0016575	histone deacetylation
		GO:0071702	organic substance transport			GO:0000028	ribosomal small subunit assembly
		GO:0045682	regulation of epidermis development			GO:2000177	regulation of neural precursor cell proliferation
		GO:0045216	cell-cell junction organization			GO:0016236	macroautophagy
		GO:0008285	negative regulation of cell proliferation			GO:0043434	response to peptide hormone
		GO:0042060	wound healing			GO:0050870	positive regulation of T cell activation
		GO:0043066	negative regulation of apoptotic process			GO:0045739	positive regulation of DNA repair
		GO:0043065	positive regulation of apoptotic process			GO:0010506	regulation of autophagy
		GO:0006334	nucleosome assembly			GO:0043547	positive regulation of GTPase activity
		GO:0008360	regulation of cell shape			GO:0090050	positive regulation of cell migration involved in sprouting angiogenesis
		GO:0001889	liver development
		GO:0001732	formation of cytoplasmic translation initiation complex
		GO:0045333	cellular respiration
		GO:0006891	intra-Golgi vesicle-mediated transport
		GO:0055113	epiboly involved in gastrulation with mouth forming second
		GO:0030433	ubiquitin-dependent ERAD pathway
		GO:0030311	poly-N-acetyllactosamine biosynthetic process
		GO:0034625	fatty acid elongation, monounsaturated fatty acid
		GO:0016579	protein deubiquitination
		GO:0001666	response to hypoxia

### Sheet: Table S12
	Table S12. List of functional terms and component genes in the oRNA and eRNA in the gene ontology analysis on biological process in the same order as in the heatmaps shown in Figure 4.
	oRNA					eRNA
	GO ID	GO term	GeneID	Gene symbol		GO ID	GO term	Gene ID	Gene symbol
	GO:0006805	xenobiotic metabolic process	101156566	LOC101156566		GO:0006486	protein glycosylation	101167058	b3gnt2l
			101159216	LOC101159216				101167069	alg2
			101157767	LOC101157767				101170535	alg9
			100302452	cyp2p3				101168155	ostc
			111948423	LOC111948423				101163000	gmppb
			101156965	LOC101156965				101163432	LOC101163432
			101164878	LOC101164878				101164751	b3gnt5
			105353996	LOC105353996				101168731	b3gnt2b
			101166260	ahrr				101164556	galnt6
			101157528	LOC101157528				101159277	LOC101159277
	GO:0006749	glutathione metabolic process	101161407	LOC101161407				101159230	LOC101159230
			101158366	clic1				101162446	b4galt5
			101171103	LOC101171103				101167217	ext1b
			101174600	gsr				100302424	fut9c
			101162520	mars1				101156587	st3gal5
			101175403	LOC101175403				101163628	stt3a
			101172806	gpx1b				101155477	galnt3
			101159221	ethe1				101162708	si:dkey-199f5.8
			105354455	LOC105354455				105355066	galnt15
			101172747	clic3				101157532	mpi
	GO:0030148	sphingolipid biosynthetic process	101168981	elovl5				101159027	LOC101159027
			101157810	elovl1a				100125461	st8sia2
			101175288	degs1		GO:0046512	sphingosine biosynthetic process	101156930	LOC101156930
			101167544	elovl7a				101173642	sptlc1
			101158246	degs2				101155496	acer3
			101172187	LOC101172187				101165525	sptlc2b
			101174470	hacd2				101166657	sptlc3
			101160316	fa2h				101167592	sphk1
	GO:0046513	ceramide biosynthetic process	101160439	cers2b		GO:0030148	sphingolipid biosynthetic process	101157810	elovl1a
			101167981	LOC101167981				101163276	kdsr
			101166550	LOC101166550				101175288	degs1
			101175288	degs1				101167544	elovl7a
			101158246	degs2				101158246	degs2
			101166466	cers1				101172187	LOC101172187
			101173002	sgms1				101175390	elovl1b
			111947541	cers3b				101160316	fa2h
	GO:0007173	epidermal growth factor receptor signaling pathway	101172822	areg		GO:0046513	ceramide biosynthetic process	101156930	LOC101156930
			101165892	epgn				101175288	degs1
			101166137	LOC101166137				101173642	sptlc1
			101168007	ptk2bb				101158246	degs2
			101156096	hbegfa				101165525	sptlc2b
			101164480	src				101175635	cers4a
	GO:0043123	positive regulation of I-kappaB kinase/NF-kappaB signaling	101171535	trim13				101166657	sptlc3
			105356874	LOC105356874		GO:0007173	epidermal growth factor receptor signaling pathway	101165892	epgn
			101168563	tnfrsf19				101166137	LOC101166137
			101166863	ror1				101170210	fam83b
			101164045	traf3ip2l				101156096	hbegfa
			101168511	tab2				101164480	src
			101166217	rbck1				105356798	LOC105356798
			105355953	LOC105355953		GO:2001243	negative regulation of intrinsic apoptotic signaling pathway	101165916	mcl1b
			101159737	faslg				101163032	bcl2b
	GO:0006914	autophagy	101167046	ulk1a				101159503	bcl2l1
			101170049	zgc:92606				101164480	src
			101164672	fbxo32		GO:0045216	cell-cell junction organization	101166369	tjp1a
			101160680	ulk2				101175003	marveld2b
			101168456	gabarapl2				101162919	tjp3
			101174334	usp10				101163423	marveld2a
			101158482	gabarapa				101160994	tjp2a
			101160923	wdr45		GO:0042060	wound healing	101162518	sdc4
			101175197	atg9b				101165763	dsp
			110016252	vmp1				101155032	evplb
			101175426	atg101				101174086	ppl
			101169045	si:ch211-153b23.5				101167172	evpla
			105354249	map1lc3b		GO:0000045	autophagosome assembly	101163065	atg16l2
			101172967	atg4b				101170049	zgc:92606
			101174924	vcp				101160480	tp53inp2
	GO:0043409	negative regulation of MAPK cascade	101158832	dusp5				101173741	rb1cc1
			101164462	dusp6				101171396	LOC101171396
			101167166	dusp10				101158482	gabarapa
			101170962	dusp13				101172682	tp53inp1
			101165313	pebp1				101159112	map1lc3cl
			101161296	dusp8a				101175426	atg101
			101175354	LOC101175354				100049389	atg5
			101173884	LOC101173884				105354249	map1lc3b
			101173794	dusp1				101155703	ulk1b
